# Intrinsic higher potency of basal urothelial cells to intermediate and umbrella cells as the cell of origin for bladder cancer

**DOI:** 10.1101/2025.06.28.662140

**Authors:** Chuan Yu, Nicholas Chu, Alexandra Aguirre, Jonathan Green, Qing Xie, Beatrice Knudsen, Zhu A. Wang

## Abstract

Transcriptome profiling of bladder cancer has revealed distinct basal-like and luminal-like molecular subtypes, which may be correlated with pathological subtypes of different patient outcomes. However, whether these molecular subtypes originate from the corresponding cell types in the normal urothelium and whether different cells of origin influence bladder cancer progression remain unclear. Here, we conducted cell-type-specific lineage tracing in CRISPR/Cas9-induced mouse bladder cancer models of *Pten* and *Trp53* targeting. We show that although basal, intermediate, and superficial umbrella cells can all serve as the cell of origin for bladder cancer, transformed umbrella cells were gradually displaced by tumor cells from inner layers, particularly transformed basal cells, which had highest stemness. Histological and single cell RNA-sequencing data comparing basal- and intermediate-cell-induced bladder tumors revealed that basal-induced tumors displayed higher heterogeneity, and contained unique cell clusters including Krt14+Ki67+ highly proliferative basal cells, squamous cell carcinoma, and transitioning cells towards the Gata3+ luminal subtype. Trajectory analysis confirmed the cell lineage differentiation hierarchy uncovered in lineage tracing. Moreover, human bladder cancer molecular subtype signatures were highly enriched in mouse tumor cell clusters of the corresponding cell of origin, and a gene signature derived from the unique basal-induced clusters is predictive of worse patient outcome. Overall, our results support that the basal and luminal molecular subtypes of bladder cancer have the corresponding cells of origin as their basis, and that urothelial basal cells are intrinsically more competitive than intermediate and umbrella cells in generating aggressive bladder cancer subtypes.
