## Supplemental File 2 - basal signature for "Intrinsic higher potency of basal urothelial cells to intermediate and umbrella cells as the cell of origin for bladder cancer"

coef	exp_coef	se	z	p
-4.609746160856598	0.009954344789529388	4.117074679728757	-1.1196654225277007	0.2628563650728172
0.7722159529870727	2.164557500894944	3.2312264029168922	0.23898540575491029	0.8111168994143739
-0.9682481156011657	0.37974772982524324	2.806872130372469	-0.34495626114349576	0.7301272532303709
3.387622888902357	29.595516755693854	1.8474042073193964	1.8337204578622426	0.06669550023510307
-2.7876420514149802	0.0615662128622906	3.354509695045845	-0.8310132641834211	0.4059661362017761
4.964226883216748	143.19779884535436	1.9300830819921733	2.57202756168031	0.010110484238628887
20.952077473925602	1257105224.5694227	4.244480409877739	4.936311503562605	7.961391103555893e-7
0.9956935299388945	2.7066007992012477	3.014553145026233	0.33029556356692785	0.7411766447817724
8.502985886725947	4929.465714021373	2.75967027229002	3.0811600835450634	0.0020619575784531392
2.4974204504984265	12.151109111268672	5.335852739501342	0.4680452352086128	0.6397522413962267
-1.6466538257738388	0.19269361745544586	2.497271810362219	-0.6593810969799873	0.5096510775993126
-5.660711813470552	0.003480038877820868	3.7430700807498782	-1.512317881137961	0.1304530142978051
-0.3158716778627906	0.7291530106372334	4.753833623638982	-0.06644567371733047	0.9470230081537632
-7.092852848447442	8.310231974073826e-4	4.015936281151274	-1.7661766402364554	0.07736621879612594
0.06148285143371663	1.0634122603768046	3.057528632531709	0.020108675607988444	0.983956679411215
-3.222663553898846	0.03984877741466026	3.6521577506430227	-0.8823998780806889	0.377560601631774
-3.3969859650845313	0.03347400990181684	3.144884529788207	-1.080162382086983	0.2800698766384702
-0.6256253760742351	0.5349267934754147	3.9096799272605103	-0.16001958925384643	0.8728656430666843
5.501339230550863	245.0198507056445	2.6172926601433546	2.1019197869333968	0.03556030292714978
0.36895528834111696	1.4462229392023962	3.2288009968229234	0.11427006145753847	0.9090237145110328
3.5774058809707836	35.78060121246277	1.457498597920162	2.454483240035847	0.01410872411523386
-1.090545154441148	0.3360332537435799	4.525109714710995	-0.24099861068469094	0.8095561933084637
5.718885036713679	304.5651546118069	3.0864753560036933	1.8528853715256544	0.06389879025916999
3.7949764372875405	44.477188389980704	4.3396985290107235	0.8744792782075216	0.3818573001818646
-3.0835080822944496	0.04579831026616478	3.0083050883846143	-1.024998459830488	0.3053639143887205
-3.4409257604154897	0.03203501484744629	2.162256601679889	-1.5913586563880455	0.11152888310764725
3.2977350111387653	27.051298589311422	1.6402853244309579	2.010464254005811	0.044382075852199936
3.761973443895868	43.03326597379914	3.1928701592170623	1.1782419128557229	0.23870017773773233
-0.4871044320643001	0.6144028662345253	3.4239565675629877	-0.14226361300225204	0.8868717867622206
-1.643968094311494	0.19321183635333886	3.015627477970811	-0.5451495936818116	0.5856506360735526
0.9139023966905817	2.49403628654922	3.7823138989257026	0.2416252117388139	0.8090705846968719
0.36838143287088654	1.4453932543399293	5.165253688358325	0.07131913650265828	0.9431437652829245
-2.706830450783725	0.06674803296776351	2.2307268691985445	-1.2134297964305398	0.22496554004534713
1.8333065003738802	6.25453312205099	2.7762250502209582	0.6603594691388468	0.5090231754395412
1.1471648785092572	3.1492517297543237	2.9799460391108963	0.38496162798019257	0.7002658451652629
-7.661936046248138	4.703958205765276e-4	3.566758709958102	-2.148150931784825	0.031701767264812
3.504346759265801	33.25971015702682	2.9749357563386787	1.1779571211913096	0.2388137009493388
2.309576378119656	10.070157812125657	5.167336738640952	0.44695681642901636	0.6549062398022888
-5.8700330984375	0.0028227799028649404	3.3526273608476953	-1.7508754975242138	0.07996735825939476
-1.5042425370883863	0.22218552740506634	2.3762547576296007	-0.6330308365542936	0.5267135060601171
-0.49492998345545125	0.6096135888390852	2.569786399458735	-0.19259576732124373	0.8472755600572878
1.42915116295503	4.1751536622507075	3.946379462650904	0.36214235769284725	0.7172456519153485
-5.4606143275942	0.004250943470625831	3.962362807476434	-1.378120730714202	0.16816601600650852
3.828130652846662	45.97651179118533	2.344619012244909	1.6327303638049624	0.10252571842944837
-0.9286421919636744	0.3950898024430036	5.054583248924249	-0.18372280091762547	0.8542309208302171
3.108938785804752	22.397263490707434	5.1986684591892445	0.5980259772691111	0.5498225999327794
3.6210377115105654	37.376333556304715	3.1077848087905724	1.1651507212688033	0.24395798876857147
0.2839696775228878	1.3283926499863663	1.3255960939496787	0.2142203638189565	0.8303752166384413
-8.834955952329322	1.4555508494259705e-4	5.305394532948432	-1.6652778407828162	0.09585733734597811
0.7719885005042925	2.1640652229042927	5.282574650630286	0.14613868266152819	0.8838119098560754
0.16163494794665617	1.1754310694652597	4.5876299361384865	0.03523277818757718	0.9718941252351964
4.183392845279768	65.58800609261039	2.775807704824769	1.5070902923168654	0.13178751475503356
9.282713973372998	10750.569118099149	5.333796942737002	1.7403575863556657	0.08179624813481476
1.9351566466592434	6.9251287687041465	1.9337038651010061	1.0007512947481032	0.3169470617727243
-6.180664470205264	0.002069052573985813	2.7746397386353894	-2.2275556657474422	0.025910159861067164
-5.27066001606661	0.005140216827498285	2.318486033215731	-2.2733197183664826	0.023006920115090836
-1.1703674971288283	0.31025290326128974	0.9146416593018646	-1.2795912860804484	0.20068891609613945
-5.325982946475523	0.004863568036849203	2.137432282282175	-2.49176686935264	0.012710943765989378
-1.5443919846935628	0.2134416075425008	2.4680542518962287	-0.6257528510594904	0.5314770617080056
4.194015026673579	66.28840709829875	4.662887360074667	0.8994459232672565	0.3684151875020388
2.988709757397066	19.860041681815325	2.660871106685188	1.1232072646766746	0.2613494779446212
-4.246212474076342	0.014318362506736484	1.9127765166236541	-2.219920851794836	0.026424140787526237
-4.755728062530786	0.008602279415474487	2.398764975593513	-1.9825735788701446	0.047415081051565916
-8.647082752519731	1.7563848243322633e-4	2.9669710013946653	-2.914448017339924	0.003563181443900777
-17.555207490104333	2.3761303327524735e-8	10.20358612172199	-1.720493881335679	0.08534270494107518
2.0933247925635365	8.111840566004506	3.9138106094906173	0.5348559246805207	0.5927494880393895
2.760067155600741	15.800904031833655	3.2719475273460286	0.8435548347071176	0.3989182117687725
3.4496446619562073	31.4892010094312	3.9170922104276493	0.8806646554740134	0.37849935241594734
-2.7219447320483523	0.06574677016817311	3.088246390504095	-0.881388460589781	0.37810760122412856
-0.40752986783589407	0.6652915802815347	6.013206406994557	-0.0677724728294468	0.9459667568654674
4.122045048817409	61.685262735108736	2.634746900417928	1.5644937463114816	0.11770166046628956
2.417954513875159	11.222879576072078	2.010811096841718	1.2024772081638702	0.2291786914092194
0.9809566486758581	2.667006410078144	3.284371073176095	0.29867412263110715	0.7651887034372465
-4.055008933222386	0.017335325322458205	3.0343787230414736	-1.3363555783036523	0.1814330784458406
0.549104600362527	1.7317017583457965	1.7971028301844556	0.30554990573698365	0.7599473667115917
1.7044776750588793	5.498512906589362	1.315492319794111	1.2956956490066385	0.19508036097208772
3.160385080794059	23.579674260698333	1.7970310633739028	1.758670256295112	0.07863353220937111
-1.402906902990832	0.24588117136342993	2.303321579025293	-0.6090799112751362	0.5424714723379392
1.7558872182868674	5.788581199466534	2.5867736448710765	0.678794304932073	0.49726820277962563
-3.9064445690889276	0.02011188049576248	5.070245009624087	-0.7704646544050452	0.44102431387814295
-11.172294701090218	1.4058340603041846e-5	3.3079251304561184	-3.377432759353205	7.31658390758306e-4
-1.283104011573008	0.27717560749916986	3.5015990291346473	-0.36643373524412426	0.714041450533877
4.961575575069386	142.81864020988692	3.266017879104055	1.5191513821199478	0.12872439574322111
1.7025710222157548	5.488039139415	2.4451964291086474	0.6962921268604979	0.4862459027535533
2.3017445378403862	9.991597980138645	4.208662142697565	0.5469064657124201	0.584442993437087
4.996192991195554	147.84922303507295	1.9111445433554775	2.6142412977427263	0.008942585499656657
2.4774012227794207	11.910272020505825	1.9305043292091226	1.2832922388702166	0.19938971073651404
